# Gra-CRC-miRTar: The pre-trained nucleotide-to-graph neural networks to identify potential miRNA targets in colorectal cancer

**DOI:** 10.1101/2024.04.15.589599

**Authors:** Rui Yin, Hongru Zhao, Lu Li, Qiang Yang, Min Zeng, Carl Yang, Jiang Bian, Mingyi Xie

## Abstract

Colorectal cancer (CRC) is the third most diagnosed cancer and the second deadliest cancer worldwide representing a major public health problem. In recent years, increasing evidence has shown that microRNA (miRNA) can control the expression of targeted human messenger RNA (mRNA) by reducing their abundance or translation, acting as oncogenes or tumor suppressors in various cancers, including CRC. Due to the significant up-regulation of oncogenic miRNAs in CRC, elucidating the underlying mechanism and identifying dysregulated miRNA targets may provide a basis for improving current therapeutic interventions. In this paper, we proposed Gra-CRC-miRTar, a pre-trained nucleotide-to-graph neural network framework, for identifying potential miRNA targets in CRC. Different from previous studies, we constructed two pre-trained models to encode RNA sequences and transformed them into de Bruijn graphs. We employed different graph neural networks to learn the latent representations. The embeddings generated from de Bruijn graphs were then fed into a Multilayer Perceptron (MLP) to perform the prediction tasks. Our extensive experiments show that Gra-CRC-miRTar achieves better performance than other deep learning algorithms and existing predictors. In addition, our analyses also successfully revealed 172 out of 201 functional interactions through experimentally validated miRNA-mRNA pairs in CRC. Collectively, our effort provides an accurate and efficient framework to identify potential miRNA targets in CRC, which can also be used to reveal miRNA target interactions in other malignancies, facilitating the development of novel therapeutics.
