## Supplementary for "Gra-CRC-miRTar: The pre-trained nucleotide-to-graph neural networks to identify potential miRNA targets in colorectal cancer": Supplement 1.xlsx

### Sheet: Sheet1
Species	miRNA			mRNA
	Number	Length range	Average length	Number	Length range	Average length
Human	2632	16-71	21.62	164198	19-109224	1968.44
house mouse	1853	15-27	21.88	101626	9-123179	2008.31
Chinese hamster	351	18-26	22.07	23333	66-24729	2339.2
gray mouse lemur	106	20-24	22.17	31354	42-26262	2759.96
small-eared galago	123	20-24	22.32	15420	75-26340	1869.85
pig	453	19-26	21.8	37420	78-25806	3391.19
domestic guinea pig	656	20-27	22.29	21274	36-21861	2876.91
nine-banded armadillo	600	20-27	22.32	15980	63-25110	2962.47
Bolivian squirrel monkey	36	20-24	22.08	34005	39-81348	2688.34
Rhesus monkey	908	16-28	21.74	42618	108-106437	2956.93
dog	453	17-25	22.46	36254	87-81621	3181.9
cattle	1028	16-27	21.69	32600	171-24420	2664.85
Norway rat	728	17-25	21.67	43803	27-107207	2949.23
northern white-cheeked gibbon	134	18-24	22.08	30712	39-26355	2272.75
white-tufted-ear marmoset	464	18-24	21.78	39432	78-26394	2449.45
hamadryas baboon	85	19-24	22.18	35781	78-100146	2272.82
pygmy chimpanzee	157	18-25	21.94	34600	42-27737	2423.58
chimpanzee	582	17-27	21.67	42115	42-102813	2539.65
Bornean orangutan	640	17-27	21.68	32425	75-103581	2468.75
horse	686	18-27	22.72	64320	111-109189	4069.03
goat	430	17-30	21.7	25759	135-26406	2768.57
rabbit	569	20-27	22.28	29984	78-26127	2516.54
Chinese tree shrew	160	20-24	22.02	9955	123-26187	1778.84
gray short-tailed opossum	1132	16-28	21.9	23166	78-25044	2711.18
western gorilla	359	18-25	21.59	35926	39-102642	2350.24
platypus	633	18-28	21.6	23109	78-24735	2962.47
Tasmanian devil	62	18-26	20.74	23296	108-34736	4140.35
pig-tailed macaque	70	19-24	21.84	39249	42-27729	2708.12
sheep	152	18-25	21.78	869	135-10737	1717.22
All	16242	15-71	21.88	1090583	9-123179	2647.14
